# QuantEM: An optimized platform of vision transformer-based models for segmentation and analysis of electron microscopy data

**DOI:** 10.64898/2026.08.06.743293

**Authors:** Christopher Acree, Evan Krystofiak, Kathryn Coate, Kathleen DelGiorno, Nathan Winn, Sammy Weiser Novak, Elma Zaganjor, Mark Magnuson, Rafael Arrojo e Drigo

## Abstract

Electron microscopy (EM) is essential for resolving cellular ultrastructure, yet quantitative analysis remains limited by labor-intensive segmentation and the scarcity of generalizable models. Here we present QuantEM, an open-source platform for segmentation and analysis of EM data across imaging modalities, tissues, and species. We assembled the largest curated collection of intracellular EM datasets to date, comprising over 15,000 two-dimensional images and 1,700 three-dimensional acquisitions from more than 600 datasets, including nearly 4,000 newly released acquisitions. Using this resource, we trained an EM-specific vision transformer foundation model and systematically optimized adaptation strategies for organelle segmentation. QuantEM provides pretrained models for mitochondria, endoplasmic reticulum, nuclei, and lipid droplets, integrated with interactive proofreading and downstream quantitative analyses through standalone and napari interfaces. Across diverse naive datasets, QuantEM consistently matches or exceeds existing models on zero-shot segmentation while requiring less data for finetuning. We further demonstrate its utility by revealing previously unrecognized subcellular compartmentation of hepatic glucokinase using immuno-electron microscopy.
