## Supplementary Table 1 for "QuantEM: An optimized platform of vision transformer-based models for segmentation and analysis of electron microscopy data"

### Sheet: Supp Table 1
Supplementary Table 1. Previously published studies with newly released EM images and/or volumes to public repositories following our outreach campaign.
No.	Contributing laboratory	Data repository URL	Deposited dataset title	PubMed ID	Publication (full reference)	Publication DOI	2D images	3D volumes	Training tiles
1	Bogolyubov	https://www.ebi.ac.uk/biostudies/bioimages/studies/S-BIAD3701	Immunoelectron microscopy of nuclear YB-1 distribution	25175035	Bogolyubova IO, Lyabin DN, Bogolyubov DS, Ovchinnikov LP. Immunocytochemical study of YB-1 nuclear distribution in different cell types. Tissue Cell. 2014;46(6):457-61. doi:10.1016/j.tice.2014.08.002. PMID:25175035.	10.1016/j.tice.2014.08.002	1	0	1
2	Braet	https://www.ebi.ac.uk/biostudies/bioimages/studies/S-BIAD3713	Three-dimensional electron microscopy (array tomography) of giant mitochondria in human non-alcoholic fatty liver disease (NAFLD)	33558594	Shami GJ, Cheng D, Verhaegh P, Koek G, Wisse E, Braet F. Three-dimensional ultrastructure of giant mitochondria in human non-alcoholic fatty liver disease. Sci Rep. 2021;11(1):3319. doi:10.1038/s41598-021-82884-z. PMID:33558594.	10.1038/s41598-021-82884-z	0	4	867
3	Choung	https://www.ebi.ac.uk/biostudies/bioimages/studies/S-BIAD3717	Transmission electron microscopy of human renal biopsies in light chain deposition disease and membranous glomerulonephritis with subepithelial microspherular structures	35316527	Alom MS, Grewal R, Passero FC, Goldman B, Choung HYG. Light chain deposition disease masquerading as smoking-associated nodular glomerulosclerosis with deposits identified by electron microscopy only. CEN Case Rep. 2022;11(4):448-452. doi:10.1007/s13730-022-00698-y. PMID:35316527.	10.1007/s13730-022-00698-y	12	0	11
				35709324	Choung HYG, Jean-Gilles J, Goldman B. Subepithelial deposits with microspherular structures in membranous glomerulonephritis. Ultrastruct Pathol. 2022;46(4):377-387. doi:10.1080/01913123.2022.2090646. PMID:35709324.	10.1080/01913123.2022.2090646
4	Cinti	https://www.ebi.ac.uk/biostudies/bioimages/studies/S-BIAD3710	Electron microscopy of the adipose organ and mammary gland	19688834	De Matteis R, Zingaretti MC, Murano I, Vitali A, Frontini A, Giannulis I, Barbatelli G, Marcucci F, Bordicchia M, Sarzani R, Raviola E, Cinti S. In vivo physiological transdifferentiation of adult adipose cells. Stem Cells. 2009;27(11):2761-8. doi:10.1002/stem.197. PMID:19688834.	10.1002/stem.197	15	0	16
				19458063	Cinti S. Transdifferentiation properties of adipocytes in the adipose organ. Am J Physiol Endocrinol Metab. 2009;297(5):E977-86. doi:10.1152/ajpendo.00183.2009. PMID:19458063.	10.1152/ajpendo.00183.2009
				23107262	Smorlesi A, Frontini A, Giordano A, Cinti S. The adipose organ: white-brown adipocyte plasticity and metabolic inflammation. Obes Rev. 2012;13 Suppl 2:83-96. doi:10.1111/j.1467-789X.2012.01039.x. PMID:23107262.	10.1111/j.1467-789X.2012.01039.x
				33751362	Colleluori G, Perugini J, Barbatelli G, Cinti S. Mammary gland adipocytes in lactation cycle, obesity and breast cancer. Rev Endocr Metab Disord. 2021;22(2):241-255. doi:10.1007/s11154-021-09633-5. PMID:33751362.	10.1007/s11154-021-09633-5
				40077894	Michelini S, Greco S, Vaia N, Puleo V, Pellegrino P, Di Vincenzo A, Michelini S, Herbst KL, Goteri G, Luca T, Castorina S, Giordano A, Ciarmela P, Cinti S. Endothelial cell alterations in capillaries of adipose tissue from patients affected by lipedema. Obesity (Silver Spring). 2025;33(4):695-708. doi:10.1002/oby.24244. PMID:40077894.	10.1002/oby.24244
				n/a	Cinti S. The triangle of transdifferentiation in the adipose organ. Obesity and Endocrinology. 2025;1(1). doi:10.1093/obendo/wjaf005.	10.1093/obendo/wjaf005
5	Ciorîță	https://www.ebi.ac.uk/biostudies/bioimages/studies/S-BIAD3709	Transmission electron microscopy of rat organs with and without PEG-functionalized iron oxide nanocluster (SPION) treatment	34578500	Suciu M, Mirescu C, Crăciunescu I, Macavei SG, Leoștean C, Ştefan R, Olar LE, Tripon SC, Ciorîță A, Barbu-Tudoran L. In Vivo Distribution of Poly(ethylene glycol) Functionalized Iron Oxide Nanoclusters: An Ultrastructural Study. Nanomaterials (Basel). 2021;11(9):2184. doi:10.3390/nano11092184. PMID:34578500.	10.3390/nano11092184	701	0	681
6	Cybulsky	https://www.ebi.ac.uk/biostudies/bioimages/studies/S-BIAD3703	Transmission electron microscopy of kidney glomeruli and podocytes from podocyte-specific IRE1α knockout and control mice with adriamycin nephrosis	33298866	Navarro-Betancourt JR, Papillon J, Guillemette J, Iwawaki T, Chung CF, Cybulsky AV. Role of IRE1α in podocyte proteostasis and mitochondrial health. Cell Death Discov. 2020;6(1):128. doi:10.1038/s41420-020-00361-4. PMID:33298866.	10.1038/s41420-020-00361-4	208	0	787
				35304860	Navarro-Betancourt JR, Papillon J, Guillemette J, Chung CF, Iwawaki T, Cybulsky AV. The unfolded protein response transducer IRE1α promotes reticulophagy in podocytes. Biochim Biophys Acta Mol Basis Dis. 2022;1868(6):166391. doi:10.1016/j.bbadis.2022.166391. PMID:35304860.	10.1016/j.bbadis.2022.166391
7	DelGiorno	https://www.ebi.ac.uk/biostudies/bioimages/studies/S-BIAD3894	Transmission electron microscopy of mouse pancreas in pancreatitis and in pancreatic tumour models	32717220	DelGiorno KE, Chung CY, Vavinskaya V, Maurer HC, Novak SW, Lytle NK, Ma Z, Giraddi RR, Wang D, Fang L, Naeem RF, Andrade LR, Ali WH, Tseng H, Tsui C, Gubbala VB, Ridinger-Saison M, Ohmoto M, Erikson GA, O'Connor C, Shokhirev MN, Hah N, Urade Y, Matsumoto I, Kaech SM, Singh PK, Manor U, Olive KP, Wahl GM. Tuft Cells Inhibit Pancreatic Tumorigenesis in Mice by Producing Prostaglandin D(2). Gastroen…	10.1053/j.gastro.2020.07.037	225	0	0
8	Deltas	https://www.ebi.ac.uk/biostudies/bioimages/studies/S-BIAD3714	Transmission electron microscopy of kidney glomeruli from a Col4a3 (Alport syndrome) mouse model treated with the chemical chaperone 4-phenylbutyrate (4-PBA)	40484355	Ioannou P, Odiatis C, Hadjisavva R, Antoniadou K, Pieri M, Malatras A, Papagregoriou G, Aristotelous A, Skourides P, Samiotaki M, Horaček M, Ljubanović DG, Stylianou K, Deltas C. Chemical chaperone 4-phenylbutyrate treatment alleviates the kidney phenotype in a mouse model of Alport syndrome with a pathogenic variant in Col4a3. Kidney Int. 2025;108(4):609-625. doi:10.1016/j.kint.2025.05.016. PMID…	10.1016/j.kint.2025.05.016	157	0	152
9	Evans-Molina	https://www.ebi.ac.uk/biostudies/bioimages/studies/S-BIAD3719	Transmission electron microscopy of MIN6 beta cells with miR-146a-5p modulation under proinflammatory cytokine stress	39342996	Krishnan P, Branco RCS, Weaver SA, Chang G, Lee CC, Syed F, Evans-Molina C. miR-146a-5p mediates inflammation-induced β cell mitochondrial dysfunction and apoptosis. J Biol Chem. 2024;300(11):107827. doi:10.1016/j.jbc.2024.107827. PMID:39342996.	10.1016/j.jbc.2024.107827	62	0	244
10	Hughes	https://www.ebi.ac.uk/biostudies/bioimages/studies/S-BIAD3716	Immunogold scanning electron microscopy of the GLP-1 receptor at the primary cilium of a mouse pancreatic beta cell	41895439	Melena I, Jo JH, Townsend SE, DiGruccio SA, Dong X, Zhu L, Campbell J, Hughes JW. Primary cilia regulate GLP-1 signaling in pancreatic β cells. Mol Metab. 2026;107:102357. doi:10.1016/j.molmet.2026.102357. PMID:41895439.	10.1016/j.molmet.2026.102357	1	0	0
11	Kaphalia	https://www.ebi.ac.uk/biostudies/bioimages/studies/S-BIAD3723	Transmission electron microscopy of liver and pancreas from ADH-deficient and ADH-normal deer mice (Peromyscus maniculatus) exposed to ethanol and fatty acid ethyl esters	34984929	Srinivasan MP, Bhopale KK, Caracheo AA, Kaphalia L, Gong B, Popov VL, Boor PJ, Shakeel Ansari GA, Kaphalia BS. Exposure to binge ethanol and fatty acid ethyl esters exacerbates chronic ethanol-induced pancreatic injury in hepatic alcohol dehydrogenase-deficient deer mice. Am J Physiol Gastrointest Liver Physiol. 2022;322(3):G327-G345. doi:10.1152/ajpgi.00263.2021. PMID:34984929.	10.1152/ajpgi.00263.2021	39	0	59
				39907561	Srinivasan M, Kota S, Bhopale K, Caracheo A, Kaphalia L, Linares J, Romsdahl T, Russell W, Popov V, Boor P, Kaphalia B. Dysregulated hepatic alcohol metabolism: a key factor involved in the pathogenesis of alcohol-associated liver disease. Am J Physiol Gastrointest Liver Physiol. 2025;328(3):G289-G308. doi:10.1152/ajpgi.00394.2024. PMID:39907561.	10.1152/ajpgi.00394.2024
12	Kennedy	https://www.ebi.ac.uk/biostudies/bioimages/studies/S-BIAD3720	Transmission electron microscopy of kidney glomeruli from podocyte-specific NADPH oxidase 5 (NOX5) transgenic and wild-type mice, with and without streptozotocin-induced diabetes	24262797	Holterman CE, Thibodeau JF, Towaij C, Gutsol A, Montezano AC, Parks RJ, Cooper ME, Touyz RM, Kennedy CR. Nephropathy and elevated BP in mice with podocyte-specific NADPH oxidase 5 expression. J Am Soc Nephrol. 2014;25(4):784-97. doi:10.1681/ASN.2013040371. PMID:24262797.	10.1681/ASN.2013040371	108	0	102
13	Lee	https://www.ebi.ac.uk/biostudies/bioimages/studies/S-BIAD3715	Transmission electron microscopy of kidney glomeruli from podocyte-specific NOX5 transgenic and wild-type mice in diabetic nephropathy	33011273	Lee ES, Kim HM, Lee SH, Ha KB, Bae YS, Lee SJ, Moon SH, Lee EY, Lee JH, Chung CH. APX-115, a pan-NADPH oxidase inhibitor, protects development of diabetic nephropathy in podocyte specific NOX5 transgenic mice. Free Radic Biol Med. 2020;161:92-101. doi:10.1016/j.freeradbiomed.2020.09.024. PMID:33011273.	10.1016/j.freeradbiomed.2020.09.024	231	0	666
				41213585	Lee ES, Kang JS, Lee SW, Jo SH, Lee JH, Lee EY, Chung CH. Interactions between Tau Phosphorylation and Endoplasmic Reticulum Stress in Diabetic Nephropathy. Diabetes Metab J. 2025. doi:10.4093/dmj.2024.0618. PMID:41213585.	10.4093/dmj.2024.0618
14	Lennon	https://www.ebi.ac.uk/biostudies/bioimages/studies/S-BIAD3708	Transmission electron microscopy of kidney from an Alport syndrome mouse model and littermate controls	34049963	Randles MJ, Lausecker F, Kong Q, Suleiman H, Reid G, Kolatsi-Joannou M, Davenport B, Tian P, Falcone S, Potter P, Van Agtmael T, Norman JT, Long DA, Humphries MJ, Miner JH, Lennon R. Identification of an Altered Matrix Signature in Kidney Aging and Disease. J Am Soc Nephrol. 2021;32(7):1713-1732. doi:10.1681/ASN.2020101442. PMID:34049963.	10.1681/ASN.2020101442	156	0	294
15	Naldoni	https://www.ebi.ac.uk/biostudies/bioimages/studies/S-BIAD3704	Transmission electron microscopy of malacosporean (Myxozoa) sporogonic stages in fish kidney	30859925	Naldoni J, Adriano EA, Hartigan A, Sayer C, Okamura B. Malacosporean myxozoans exploit a diversity of fish hosts. Parasitology. 2019;146(7):968-978. doi:10.1017/S0031182019000246. PMID:30859925.	10.1017/S0031182019000246	20	0	148
16	Núñez	https://www.ebi.ac.uk/biostudies/bioimages/studies/S-BIAD3721	Transmission electron microscopy of mast cell degranulation induced by Staphylococcus aureus delta-toxin	24172897	Nakamura Y, Oscherwitz J, Cease KB, Chan SM, Muñoz-Planillo R, Hasegawa M, Villaruz AE, Cheung GY, McGavin MJ, Travers JB, Otto M, Inohara N, Núñez G. Staphylococcus δ-toxin induces allergic skin disease by activating mast cells. Nature. 2013;503(7476):397-401. doi:10.1038/nature12655. PMID:24172897.	10.1038/nature12655	14	0	13
17	Pinlaor	https://www.ebi.ac.uk/biostudies/bioimages/studies/S-BIAD3711	Transmission electron microscopy of hamster liver in Opisthorchis viverrini infection and high-fat/high-fructose diet-induced nonalcoholic fatty liver disease	31482785	Chaidee A, Onsurathum S, Intuyod K, Haonon O, Pannangpetch P, Pongchaiyakul C, Pinlaor P, Pairojkul C, Welbat JU, Ittiprasert W, Cochran CJ, Mann VH, Brindley PJ, Pinlaor S. Opisthorchis viverrini Infection Augments the Severity of Nonalcoholic Fatty Liver Disease in High-Fat/High-Fructose Diet-Fed Hamsters. Am J Trop Med Hyg. 2019;101(5):1161-1169. doi:10.4269/ajtmh.19-0442. PMID:31482785.	10.4269/ajtmh.19-0442	45	0	44
18	Roingeard	https://www.ebi.ac.uk/biostudies/bioimages/studies/S-BIAD3712	Transmission electron microscopy of lipid droplets in a hepatitis C virus core protein cell-culture model (BHK-21) and in steatotic liver biopsies from chronic hepatitis C patients	17213339	Hourioux C, Patient R, Morin A, Blanchard E, Moreau A, Trassard S, Giraudeau B, Roingeard P. The genotype 3-specific hepatitis C virus core protein residue phenylalanine 164 increases steatosis in an in vitro cellular model. Gut. 2007;56(9):1302-8. doi:10.1136/gut.2006.108647. PMID:17213339.	10.1136/gut.2006.108647	112	0	104
				22479436	Depla M, d'Alteroche L, Le Gouge A, Moreau A, Hourioux C, Meunier JC, Gaillard J, de Muret A, Bacq Y, Kazemi F, Avargues A, Roch E, Piver E, Gaudy-Graffin C, Giraudeau B, Roingeard P. Viral sequence variation in chronic carriers of hepatitis C virus has a low impact on liver steatosis. PLoS One. 2012;7(3):e33749. doi:10.1371/journal.pone.0033749. PMID:22479436.	10.1371/journal.pone.0033749
19	Shivdasani	https://www.ebi.ac.uk/biostudies/bioimages/studies/S-BIAD3707	Transmission electron microscopy of ileal enterocytes from Cdx2 and Cdx1/Cdx2 conditional knockout and control adult mouse intestine	21402776	Verzi MP, Shin H, Ho LL, Liu XS, Shivdasani RA. Essential and redundant functions of caudal family proteins in activating adult intestinal genes. Mol Cell Biol. 2011;31(10):2026-39. doi:10.1128/MCB.01250-10. PMID:21402776.	10.1128/MCB.01250-10	194	0	371
20	Soleimanpour	https://www.ebi.ac.uk/biostudies/bioimages/studies/S-BIAD3893	Transmission electron microscopy of pancreatic islet beta cells from beta-cell-specific Clec16a knockout and control mice	39913641	Walker EM, Pearson GL, Lawlor N, Stendahl AM, Lietzke A, Sidarala V, Zhu J, Stromer T, Reck EC, Li J, Levi-D'Ancona E, Pasmooij MB, Hubers DL, Renberg A, Mohamed K, Parekh VS, Zhang IX, Thompson B, Zhang D, Ware SA, Haataja L, Qi N, Parker SCJ, Arvan P, Yin L, Kaufman BA, Satin LS, Sussel L, Stitzel ML, Soleimanpour SA. Retrograde mitochondrial signaling governs the identity and maturity of metab…	10.1126/science.adf2034	122	0	118
21	Stanger	https://www.ebi.ac.uk/biostudies/bioimages/studies/S-BIAD3718	Transmission electron microscopy of pancreatic islet beta cells from control and beta-cell-specific Pdx1 knockout mice	24506867	Gao T, McKenna B, Li C, Reichert M, Nguyen J, Singh T, Yang C, Pannikar A, Doliba N, Zhang T, Stoffers DA, Edlund H, Matschinsky F, Stein R, Stanger BZ. Pdx1 maintains β cell identity and function by repressing an α cell program. Cell Metab. 2014;19(2):259-71. doi:10.1016/j.cmet.2013.12.002. PMID:24506867.	10.1016/j.cmet.2013.12.002	10	0	9
22	Vidal González	https://www.ebi.ac.uk/biostudies/bioimages/studies/S-BIAD3706	Transmission electron microscopy of post-mortem ultrasound-guided tissue biopsies (lung, liver, kidney, spleen) from COVID-19 patients	41224683	González ÁV, Montaña AM, Piris MC, Prieto-Pérez L. Postmortem ultrastructural lung and liver injury in a critically ill COVID-19 patient. BMJ Case Rep. 2025;18(11):e267289. doi:10.1136/bcr-2025-267289. PMID:41224683.	10.1136/bcr-2025-267289	22	0	22
				41309369	Vidal González Á, Páez Vargas JJ, Robaglia D, Vicente Montaña AM, Fortes Alen JR, Prieto Pérez L. Ultrasound-guided postmortem biopsies in the ICU: diagnostic yield and future applications beyond the pandemic. Med Intensiva (Engl Ed). 2026;50(6):502362. doi:10.1016/j.medine.2025.502362. PMID:41309369.	10.1016/j.medine.2025.502362
				n/a	Vidal González Á, Vicente Montaña AM, Cabero Piris M, Páez Vargas JJ, Robaglia D, Fortes Alen JR, Prieto-Pérez L, De Górgolas Hernandéz-Mora M. La utilidad de las biopsias renales post mortem en la pandemia por SARS-CoV-2. Revista Colombiana de Nefrología. 2025;12(2). doi:10.22265/acnef.12.2.883.	10.22265/acnef.12.2.883
				41671840	Vidal González Á, Páez Vargas JJ, Vicente Montaña AM, Cabero Piris M, Fortes Alen JR, de Górgolas Hernandéz-Mora M, Prieto Pérez L. Post-mortem ultrasound-guided biopsies: A valuable tool for investigating novel diseases. Rev Esp Patol. 2026;59(2):100863. doi:10.1016/j.patol.2026.100863. PMID:41671840.	10.1016/j.patol.2026.100863
				n/a	Vidal González A, Vicente Montaña AM. Papel de la microscopía electrónica en el estudio de pacientes fallecidos por COVID-19. In: Puebla Martínez B, Vinader Segura R, coords. Ecosistema de una pandemia: COVID 19, la transformación mundial. Madrid: Dykinson; 2021. p. 153-169. ISBN 978-84-1377-328-5.
23	Wartiovaara	https://www.ebi.ac.uk/biostudies/bioimages/studies/S-BIAD3725	Transmission electron microscopy of perinatal (postnatal day 7) heart from mtDNA mutator mice with and without Twinkle helicase overexpression	39277581	Landoni JC, Erkul S, Laalo T, Goffart S, Kivelä R, Skube K, Nieminen AI, Wickström SA, Stewart J, Suomalainen A. Overactive mitochondrial DNA replication disrupts perinatal cardiac maturation. Nat Commun. 2024;15(1):8066. doi:10.1038/s41467-024-52164-1. PMID:39277581.	10.1038/s41467-024-52164-1	32	0	62
24	Weiskirchen	https://www.ebi.ac.uk/biostudies/bioimages/studies/S-BIAD3724	Transmission electron microscopy of the rat hepatic stellate cell line PAV-1	37371073	Gäberlein K, Schröder SK, Nanda I, Steinlein C, Haaf T, Buhl EM, Sauvant P, Sapin V, Abergel A, Weiskirchen R. Genetic Characterization of Rat Hepatic Stellate Cell Line PAV-1. Cells. 2023;12(12):1603. doi:10.3390/cells12121603. PMID:37371073.	10.3390/cells12121603	78	0	75
		https://www.ebi.ac.uk/biostudies/bioimages/studies/S-BIAD3727	Transmission electron microscopy of the immortalized murine hepatic stellate cell line GRX	35563813	Schröder SK, Schüler HM, Petersen KV, Tesauro C, Knudsen BR, Pedersen FS, Krus F, Buhl EM, Roeb E, Roderfeld M, Borojevic R, Almeida JL, Weiskirchen R. Genetic and Molecular Characterization of the Immortalized Murine Hepatic Stellate Cell Line GRX. Cells. 2022;11(9):1504. doi:10.3390/cells11091504. PMID:35563813.	10.3390/cells11091504	64	0	61
25	Winn / Hasty	https://www.ebi.ac.uk/biostudies/bioimages/studies/S-BIAD3700	Transmission electron microscopy of pancreatic islets from male mice in a diet-induced obesity and weight-cycling study	35802127	Winn NC, Cottam MA, Bhanot M, Caslin HL, Garcia JN, Arrojo E Drigo R, Hasty AH. Weight Cycling Impairs Pancreatic Insulin Secretion but Does Not Perturb Whole-Body Insulin Action in Mice With Diet-Induced Obesity. Diabetes. 2022;71(11):2313-2330. doi:10.2337/db22-0161. PMID:35802127.	10.2337/db22-0161	5	0	525
26	Winn / Padilla	https://www.ebi.ac.uk/biostudies/bioimages/studies/S-BIAD3699	Transmission electron microscopy of interscapular brown adipose tissue from female mice fed control or Western diet at thermoneutrality	30862679	Winn NC, Acin-Perez R, Woodford ML, Hansen SA, Haney MM, Ayedun LA, Rector RS, Vieira-Potter VJ, Shirihai OS, Sacks HS, Kanaley JA, Padilla J. A Thermogenic-Like Brown Adipose Tissue Phenotype Is Dispensable for Enhanced Glucose Tolerance in Female Mice. Diabetes. 2019;68(9):1717-1729. doi:10.2337/db18-1070. PMID:30862679.	10.2337/db18-1070	87	0	85
				34411987	Acín-Perez R, Petcherski A, Veliova M, Benador IY, Assali EA, Colleluori G, Cinti S, Brownstein AJ, Baghdasarian S, Livhits MJ, Yeh MW, Krishnan KC, Vergnes L, Winn NC, Padilla J, Liesa M, Sacks HS, Shirihai OS. Recruitment and remodeling of peridroplet mitochondria in human adipose tissue. Redox Biol. 2021;46:102087. doi:10.1016/j.redox.2021.102087. PMID:34411987.	10.1016/j.redox.2021.102087
27	Wortham / Sander	https://www.ebi.ac.uk/biostudies/bioimages/studies/S-BIAD3726	Transmission electron microscopy of pancreatic beta cells from young (1-month) and old (1-year) mouse islets	30517875	Wortham M, Benthuysen JR, Wallace M, Savas JN, Mulas F, Divakaruni AS, Liu F, Albert V, Taylor BL, Sui Y, Saez E, Murphy AN, Yates JR 3rd, Metallo CM, Sander M. Integrated In Vivo Quantitative Proteomics and Nutrient Tracing Reveals Age-Related Metabolic Rewiring of Pancreatic β Cell Function. Cell Rep. 2018;25(10):2904-2918.e8. doi:10.1016/j.celrep.2018.11.031. PMID:30517875.	10.1016/j.celrep.2018.11.031	60	0	539
			TOTAL (27 laboratories, 28 deposits, 43 publications)
