## Supplementary Table 3 for "QuantEM: An optimized platform of vision transformer-based models for segmentation and analysis of electron microscopy data"

### Sheet: Supp Table 3
Organelle	Source	Role	Train tiles	Val tiles	Test tiles	Total tiles	% of organelle tiles	Annotated crops	Dataset DOI / URL
Mitochondria	CEM-MitoLab	Train/val	12868	0	0	12868	51.01	12868	https://doi.org/10.6019/EMPIAR-11037
Mitochondria	MitoEM 2.0	Train/val + benchmark	1736	155	55	1946	7.71	890	https://doi.org/10.5281/zenodo.17635006
Mitochondria	OrgSegNet / Plantorgan Hunter	Train/val + benchmark	1474	182	198	1854	7.35	993	https://doi.org/10.57760/sciencedb.01335
Mitochondria	DeepContact	Train/val + benchmark	1644	35	67	1746	6.92	244	https://doi.org/10.6084/m9.figshare.19898404
Mitochondria	In-house segmentations	Train/val	1029	31	0	1060	4.2	161
Mitochondria	Zenodo 15602048 (breast TEM)	Train/val	1000	30	0	1030	4.08	142	https://doi.org/10.5281/zenodo.15602048
Mitochondria	Zenodo 17068504 (cardiomyocyte)	Train/val	1000	6	0	1006	3.99	35	https://doi.org/10.5281/zenodo.17068504
Mitochondria	OpenOrganelle / CellMap (COSEM)	Train/val	810	149	0	959	3.8	253	https://doi.org/10.1038/s41586-021-03977-3, https://doi.org/10.1038/s41586-021-03992-4, https://openorganelle.janelia.org
Mitochondria	EMPIAR-13420 (macrophage / A431)	Train/val	670	29	0	699	2.77	164	https://doi.org/10.6019/EMPIAR-13420
Mitochondria	EMPIAR-10994 (HeLa SBF-SEM)	Train/val	566	18	0	584	2.31	72	https://doi.org/10.6019/EMPIAR-10994
Mitochondria	EMPIAR-13156 (HeLa STARD3)	Train/val	353	17	0	370	1.47	84	https://doi.org/10.6019/EMPIAR-13156
Mitochondria	FAST-EM (TU Delft)	Train/val	279	21	0	300	1.19	141	https://doi.org/10.4121/bf3f2b23-2328-4d81-a0f4-05fdb33117d7, https://webknossos.tnw.tudelft.nl
Mitochondria	DeepPI-EM (skeletal muscle)	Train/val + benchmark	186	2	6	194	0.77	27	https://doi.org/10.1038/s41598-025-03311-1, https://github.com/LAIT-CVLab/DeepPI-EM
Mitochondria	EMPIAR-10982 (MitoNet benchmark)	Benchmark (held-out test)	0	0	192	192	0.76	192	https://doi.org/10.6019/EMPIAR-10982
Mitochondria	EMPIAR-12885 (AIVE)	Train/val	155	12	0	167	0.66	65	https://doi.org/10.6019/EMPIAR-12885
Mitochondria	ASEM / incasem	Train/val	94	20	0	114	0.45	78	https://doi.org/10.1083/jcb.202208005, s3://asem-project
Mitochondria	Lucchi++ (EPFL CA1)	Train/val	38	13	0	51	0.2	51	https://doi.org/10.48550/arXiv.1812.06024, https://doi.org/10.1109/TMI.2011.2171705, http://www.casser.io/files/lucchi_pp.zip
Mitochondria	Kasthuri++	Train/val	35	4	0	39	0.15	13	https://doi.org/10.48550/arXiv.1812.06024, https://doi.org/10.1016/j.cell.2015.06.054, http://www.casser.io/files/kasthuri_pp.zip
Mitochondria	Guay et al. (platelet)	Train/val	30	7	0	37	0.15	37	https://doi.org/10.1038/s41598-021-81590-0, https://leapmanlab.github.io/dense-cell/
Mitochondria	EMPIAR-11746 (U-2 OS FIB-SEM)	Train/val	10	1	0	11	0.04	11	https://doi.org/10.6019/EMPIAR-11746, https://doi.org/10.5281/zenodo.10043461
Mitochondria	TOTAL		23977	732	518	25227	100	16521
Endoplasmic reticulum	OpenOrganelle / CellMap (COSEM)	Train/val	586	123	0	709	45.51	238	https://doi.org/10.1038/s41586-021-03977-3, https://doi.org/10.1038/s41586-021-03992-4, https://openorganelle.janelia.org
Endoplasmic reticulum	EMPIAR-10791 (mouse liver ER)	Train/val	152	28	0	180	11.55	180	https://doi.org/10.6019/EMPIAR-10791
Endoplasmic reticulum	EMPIAR-13420 (macrophage / A431)	Train/val	130	40	0	170	10.91	170	https://doi.org/10.6019/EMPIAR-13420
Endoplasmic reticulum	In-house segmentations	Train/val + benchmark	8	1	135	144	9.24	144
Endoplasmic reticulum	DeepContact	Train/val + benchmark	59	24	11	94	6.03	94	https://doi.org/10.6084/m9.figshare.19898404
Endoplasmic reticulum	EMPIAR-13156 (HeLa STARD3)	Benchmark (held-out test)	0	0	84	84	5.39	84	https://doi.org/10.6019/EMPIAR-13156
Endoplasmic reticulum	EMPIAR-10994 (HeLa SBF-SEM)	Benchmark (held-out test)	0	0	74	74	4.75	74	https://doi.org/10.6019/EMPIAR-10994
Endoplasmic reticulum	EMPIAR-12885 (AIVE)	Benchmark (held-out test)	0	0	57	57	3.66	57	https://doi.org/10.6019/EMPIAR-12885
Endoplasmic reticulum	ASEM / incasem	Train/val	27	8	0	35	2.25	35	https://doi.org/10.1083/jcb.202208005, s3://asem-project
Endoplasmic reticulum	EMPIAR-11746 (U-2 OS FIB-SEM)	Train/val	7	4	0	11	0.71	11	https://doi.org/10.6019/EMPIAR-11746, https://doi.org/10.5281/zenodo.10043461
Endoplasmic reticulum	TOTAL		969	228	361	1558	100	1087
Nucleus	OrgSegNet / Plantorgan Hunter	Train/val + benchmark	216	58	65	339	26.51	339	https://doi.org/10.57760/sciencedb.01335
Nucleus	Platynereis atlas (Zenodo 3675220)	Benchmark (held-out test)	0	0	300	300	23.46	300	https://doi.org/10.5281/zenodo.3675220
Nucleus	S-BIAD2822 (NucleoNet)	Benchmark (held-out test)	0	0	219	219	17.12	219	https://doi.org/10.64898/2026.04.02.713930, https://www.ebi.ac.uk/biostudies/bioimages/studies/S-BIAD2822
Nucleus	EMPIAR-13420 (macrophage / A431)	Train/val	166	39	0	205	16.03	205	https://doi.org/10.6019/EMPIAR-13420
Nucleus	In-house segmentations	Benchmark (held-out test)	0	0	154	154	12.04	154
Nucleus	EMPIAR-12885 (AIVE)	Train/val	30	10	0	40	3.13	40	https://doi.org/10.6019/EMPIAR-12885
Nucleus	Zenodo 17068504 (cardiomyocyte)	Train/val	20	2	0	22	1.72	22	https://doi.org/10.5281/zenodo.17068504
Nucleus	TOTAL		432	109	738	1279	100	1279
Lipid droplet	OpenOrganelle / CellMap (COSEM)	Train/val	918	329	0	1247	72.58	256	https://doi.org/10.1038/s41586-021-03977-3, https://doi.org/10.1038/s41586-021-03992-4, https://openorganelle.janelia.org
Lipid droplet	EMPIAR-13420 (macrophage / A431)	Benchmark (held-out test)	0	0	370	370	21.54	370	https://doi.org/10.6019/EMPIAR-13420
Lipid droplet	DeepContact	Benchmark (held-out test)	0	0	41	41	2.39	41	https://doi.org/10.6084/m9.figshare.19898404
Lipid droplet	EMPIAR-12885 (AIVE)	Benchmark (held-out test)	0	0	35	35	2.04	35	https://doi.org/10.6019/EMPIAR-12885
Lipid droplet	EMPIAR-10994 (HeLa SBF-SEM)	Train/val	11	5	0	16	0.93	16	https://doi.org/10.6019/EMPIAR-10994
Lipid droplet	EMPIAR-11746 (U-2 OS FIB-SEM)	Train/val	6	3	0	9	0.52	9	https://doi.org/10.6019/EMPIAR-11746, https://doi.org/10.5281/zenodo.10043461
Lipid droplet	TOTAL		935	337	446	1718	100	727
